# Topological morphogenesis of neuroepithelial organoids

**DOI:** 10.1101/2021.08.08.455385

**Authors:** Keisuke Ishihara, Arghyadip Mukherjee, Elena Gromberg, Jan Brugués, Elly M. Tanaka, Frank Jülicher

**Author notes:** These authors contributed equally to this work (Keisuke Ishihara, Arghyadip Mukherjee).

## Abstract

Animal organs exhibit complex topologies involving cavities and tubular networks, which underlie their form and function. However, how topology emerges during organ morphogenesis remains elusive. Here, we combine tissue reconstitution and quantitative microscopy to show that *trans* and *cis* epithelial fusion govern tissue topology and shape. These two modes of topological transitions can be regulated in neuroepithelial organoids, leading to divergent topologies. The morphological space can be captured by a single control parameter which is analogous to the reduced Gaussian rigidity of an epithelial surface. Finally, we identify a pharmacologically accessible pathway that regulates the frequency of *trans* and *cis* fusion, and demonstrate the control of organoid topology and shape. The physical principles uncovered here provide fundamental insights into the self-organization of complex tissues.
