## Supplementary material for "Topological morphogenesis of neuroepithelial organoids": Table S1

gene	log2fc_RAvsUntreated	minuslog10(p_adj)	p_adj
Gm28539	10.83840518	2.443633204	0.003600533
Hoxb5	7.14453172	57.52968515	2.95E-58
Hnf1b	7.004862574	19.03322239	9.26E-20
ccdc198	6.742180049	6.052059735	8.87E-07
Flg	6.70476277	3.902931833	0.000125046
BC048679	6.246911586	5.190103987	6.45E-06
Zfp703	6.228427205	163.4414711	3.62E-164
Hoxb6	6.071093048	41.65043512	2.24E-42
Cyp26a1	6.028566408	108.1052094	7.85E-109
Hoxb4	5.924215138	116.970775	1.07E-117
Krt20	5.538285895	5.361467312	4.35E-06
Hoxa5	5.450653421	113.160158	6.92E-114
Stra8	5.447566901	79.79417941	1.61E-80
Hoxa4	5.35493994	23.0366164	9.19E-24
Rarb	5.30383924	68.63603151	2.31E-69
Hoxb2	5.251505934	119.3206418	4.78E-120
Cyp26b1	5.128563465	39.51118994	3.08E-40
Akr1c12	5.084374004	3.247804409	0.000565191
Arg1	4.974516675	30.17791493	6.64E-31
Akr1c19	4.900334089	11.07419856	8.43E-12
Hoxb1	4.785840893	100.0549593	8.81E-101
Gm26911	4.775004251	3.629964315	0.000234442
Adgra2	4.590535714	66.20576816	6.23E-67
Dhrs3	4.471376643	58.44695214	3.57E-59
Cdx1	4.390539137	37.67481458	2.11E-38
Gm27861	4.387027777	4.900221886	1.26E-05
Tshz1	4.367525896	59.82544028	1.49E-60
Hoxb3	4.359684235	34.41205629	3.87E-35
5730596B20Rik	4.356018163	15.84042292	1.44E-16
Hoxb8	4.343147248	39.3000702	5.01E-40
Meox1	4.306417346	16.74507096	1.80E-17
Hoxa3	4.136995089	72.97507216	1.06E-73
Lrrc10b	4.080376267	12.4601374	3.47E-13
Tmem132e	4.052191542	10.16855513	6.78E-11
Zadh2	4.052036742	61.80119351	1.58E-62
Gabrp	4.029980524	4.095222762	8.03E-05
Cfap99	3.993707931	5.725106476	1.88E-06
Tmem200b	3.957057856	14.94810764	1.13E-15
Hotairm1	3.928860867	58.45111479	3.54E-59
Klhdc8a	3.922662273	10.05594606	8.79E-11
Gm15050	3.912511664	7.363440726	4.33E-08
Meis1	3.87714565	28.86491071	1.36E-29
Sox17	3.872594119	4.240833569	5.74E-05
Slc25a21	3.860167234	4.728258843	1.87E-05
Hoxa1	3.847291269	118.4821232	3.30E-119
Hoxc4	3.773777029	13.68756211	2.05E-14
Sfrp5	3.762536469	30.07604245	8.39E-31
Foxc1	3.688385157	9.150591165	7.07E-10
Hoxa10	3.615534487	4.448559822	3.56E-05
Glra1	3.604618464	6.256106897	5.54E-07
Prdm12	3.59011993	11.07830903	8.35E-12
Csn3	3.552188389	31.41636583	3.83E-32
Lhx1	3.531401442	11.11620807	7.65E-12
Hoxb7	3.440424908	22.86087347	1.38E-23
Atoh8	3.420496161	6.324026809	4.74E-07
Atf3	3.340902415	43.30246917	4.98E-44
Camk2n1	3.33925711	71.75834455	1.74E-72
Izumo1r	3.331841198	6.420535263	3.80E-07
Aqp3	3.326273651	25.16576447	6.83E-26
Hoxb3os	3.306354774	57.16332117	6.87E-58
Serpinf2	3.296070219	3.805326557	0.000156557
Hoxa7	3.289891439	23.74300688	1.81E-24
Cphx3	3.282861029	2.325206634	0.004729262
Srms	3.279980505	46.58945601	2.57E-47
Tle6	3.222828767	17.04225694	9.07E-18
Nrip1	3.215323011	57.57373096	2.67E-58
Egfem1	3.210161845	2.298402592	0.005030341
Sox7	3.184676512	10.85790944	1.39E-11
Foxa1	3.138383645	16.55645634	2.78E-17
Tlx2	3.120654074	4.576482516	2.65E-05
Gdpd5	3.085539428	16.31709072	4.82E-17
Slc1a2	3.079285745	2.583573452	0.002608714
Dleu7	3.07359735	19.38814403	4.09E-20
Hoxaas2	3.071990277	22.73545061	1.84E-23
Gata6	3.039586443	10.68284313	2.08E-11
Stra6	3.007991175	30.18051955	6.60E-31
Tchh	2.951274046	22.27352662	5.33E-23
Dach1	2.941773249	15.75859881	1.74E-16
Foxl2os	2.913472425	3.123123239	0.000753142
Irx1	2.897037116	8.311497554	4.88E-09
Greb1l	2.851109692	57.37761942	4.19E-58
Il33	2.81347228	23.12513595	7.50E-24
Dlx3	2.778552095	13.66804046	2.15E-14
H2-Bl	2.772029716	30.60506188	2.48E-31
Irx4	2.758747106	7.898909605	1.26E-08
Tll1	2.753425012	19.93705253	1.16E-20
Ccdc88b	2.747921876	33.96386213	1.09E-34
Gm3764	2.715140137	4.820145515	1.51E-05
Hoxa2	2.711838362	23.89992666	1.26E-24
2510009E07Rik	2.689705979	26.60219529	2.50E-27
Cdk15	2.679809129	9.073202005	8.45E-10
Kcnh1	2.668486839	19.57675972	2.65E-20
Slc6a16	2.663764105	12.18964017	6.46E-13
Dlx4os	2.659405741	6.622554589	2.38E-07
Rasl10b	2.650579442	36.03263538	9.28E-37
Plppr1	2.643491139	13.49993796	3.16E-14
Baiap2l1	2.632663859	19.53741032	2.90E-20
1700042O10Rik	2.630203296	4.478988401	3.32E-05
Nxph4	2.601494001	8.944763355	1.14E-09
Paqr6	2.596924551	10.98852129	1.03E-11
Ppl	2.58345494	60.97090152	1.07E-61
Clgn	2.583391796	75.6176919	2.41E-76
Galntl6	2.564425936	3.327555121	0.000470376
Cdc42ep1	2.545548215	12.73752975	1.83E-13
Gjb1	2.53357684	4.069329766	8.52E-05
Nr2f1	2.518705093	8.277866625	5.27E-09
Tbx3	2.515609049	14.21114079	6.15E-15
Efnb1	2.514478343	39.98687675	1.03E-40
Wfikkn1	2.504450109	8.628439535	2.35E-09
4933413J09Rik	2.457377939	6.926967042	1.18E-07
Spsb1	2.453892341	10.58416286	2.61E-11
H60c	2.448063924	3.225533154	0.000594931
Zfp503	2.444617203	24.2739449	5.32E-25
Grasp	2.441999598	66.56798267	2.70E-67
Eml6	2.440147947	3.867319558	0.000135731
Hhip	2.437419763	12.52596262	2.98E-13
Sost	2.437079491	5.90621853	1.24E-06
Vsir	2.434615908	8.650280927	2.24E-09
Hoxd3	2.431913358	3.503889452	0.000313408
Slc35g2	2.400511925	2.720412924	0.00190365
Islr2	2.373695335	4.95529978	1.11E-05
Gm47976	2.36158013	3.196138292	0.000636593
Tmem229b	2.355329454	25.72895907	1.87E-26
Gm33195	2.34506149	6.751782155	1.77E-07
C130021I20Rik	2.338260106	2.790949417	0.001618269
Ajap1	2.338220745	3.731255538	0.000185671
Gm27204	2.314332622	2.075066683	0.00841266
Fbxl8	2.311786255	7.321799883	4.77E-08
Ap3b2	2.299584674	25.2539508	5.57E-26
Rec8	2.293651129	34.56196036	2.74E-35
Gm45598	2.290160869	3.26786328	0.00053968
Cpvl	2.283093712	2.43525316	0.003670683
Nt5e	2.278021522	19.1786024	6.63E-20
Aurkc	2.270589016	5.209573637	6.17E-06
Eva1a	2.264295629	5.057460873	8.76E-06
Pknox2	2.261570451	19.4901622	3.23E-20
Cd37	2.257534587	5.706825962	1.96E-06
Fut4	2.253267494	7.469908361	3.39E-08
Epha7	2.250296861	32.71522269	1.93E-33
Trim16	2.239114814	6.913561078	1.22E-07
Olig3	2.236921419	9.779052856	1.66E-10
Serpinf1	2.225361721	11.55379132	2.79E-12
Lsp1	2.21803718	4.056618542	8.78E-05
Meis2	2.207859971	22.01278573	9.71E-23
Ptprz1	2.205410251	29.53480321	2.92E-30
Gm21955	2.188641586	8.022020073	9.51E-09
Hivep3	2.183850996	7.061767474	8.67E-08
Mmp9	2.179719275	4.006175514	9.86E-05
Hoxb9	2.158578461	10.68234407	2.08E-11
Igf2os	2.158145363	3.05181761	0.000887529
Cpeb1	2.153886649	12.13519821	7.32E-13
Mmd	2.145025069	22.70801284	1.96E-23
Gcm1	2.135650691	4.261510436	5.48E-05
Grifin	2.130464799	2.754531931	0.001759819
Gbx1	2.127047365	11.69676181	2.01E-12
Ackr3	2.125821945	17.62145148	2.39E-18
Inhbb	2.113944153	8.580607482	2.63E-09
Gata2	2.107840127	2.755107367	0.001757489
Gpat3	2.10611434	3.718034407	0.00019141
Skap1	2.100933972	6.122789074	7.54E-07
Dkkl1	2.079403906	5.062896985	8.65E-06
Gm45716	2.061473302	15.38831113	4.09E-16
Mnx1	2.05736821	5.454661436	3.51E-06
Kcnq4	2.046031635	9.845772573	1.43E-10
Plekha6	2.044318188	14.40072978	3.97E-15
Hic1	2.041144254	5.169827591	6.76E-06
Zfyve28	2.038179008	13.65314339	2.22E-14
Rhobtb1	2.029157045	9.341561072	4.55E-10
Nlrc3	2.028596165	3.319549524	0.000479127
Rgma	2.024978658	37.26864778	5.39E-38
Barx2	2.017034984	2.538284358	0.002895447
Cotl1	2.013527781	22.9553574	1.11E-23
Crabp2	2.001680999	33.71987638	1.91E-34
Zbtb4	1.992384371	9.040369267	9.11E-10
Gm8909	1.989318642	2.530334979	0.002948934
Robo2	1.988880877	2.91361217	0.001220079
Chrna5	1.985311523	17.36909289	4.27E-18
Abcg4	1.984990175	2.627135467	0.002359742
5730419F03Rik	1.983300426	2.594136515	0.00254603
Gabrg1	1.983262066	5.341024715	4.56E-06
Adgrg6	1.981551844	3.565364435	0.000272042
mt-Rnr2	1.977393435	3.278708896	0.00052637
Tinagl1	1.974083458	4.672875671	2.12E-05
Gm12463	1.96163677	3.495726609	0.000319355
AC126937.2	1.952511782	5.789946835	1.62E-06
Gm37818	1.950229775	6.383051924	4.14E-07
Gm46223	1.950025856	2.100827004	0.007928171
Ablim2	1.948828109	2.753336481	0.00176467
Plau	1.947234429	8.585298266	2.60E-09
Gm16048	1.943985679	5.818927695	1.52E-06
Plat	1.943735488	20.47913393	3.32E-21
Tspan9	1.938379813	15.49466116	3.20E-16
Ncmap	1.929787232	3.474914572	0.000335031
Ltbp3	1.92728597	19.42668906	3.74E-20
Col9a1	1.925084743	3.443529339	0.000360139
St8sia6	1.907471245	3.511955344	0.000307641
Prrt4	1.899235538	6.961936202	1.09E-07
Sox1	1.894899369	16.120762	7.57E-17
Tmtc1	1.89479043	27.21402811	6.11E-28
Sema4g	1.893608419	43.23282647	5.85E-44
Acp5	1.888666383	22.28605963	5.18E-23
Hcn4	1.884907624	6.679776599	2.09E-07
Dusp9	1.877977932	19.00196582	9.95E-20
Vegfa	1.869147435	33.81000409	1.55E-34
Ackr4	1.868041751	6.242643857	5.72E-07
Rbp1	1.867637551	10.33157491	4.66E-11
Rnf144b	1.864964122	13.91685855	1.21E-14
Asgr1	1.862969769	2.297334258	0.00504273
Pdgfrb	1.854288177	23.42945731	3.72E-24
Ager	1.854026849	6.225114383	5.96E-07
Zfp202	1.852775322	23.08206571	8.28E-24
Flvcr2	1.837976517	5.47391652	3.36E-06
Dcaf12l1	1.834518182	61.64052621	2.29E-62
Tcp11	1.834157008	5.792288674	1.61E-06
Kdelr3	1.813186769	9.424809288	3.76E-10
Cidea	1.813106575	2.41970168	0.003804506
Neurl1b	1.813019157	7.290792105	5.12E-08
Zhx2	1.802547802	6.088958439	8.15E-07
Tmem181c-ps	1.796353821	5.374467987	4.22E-06
2700033N17Rik	1.792281505	5.560688483	2.75E-06
Ccnd2	1.792198191	22.90774561	1.24E-23
Mafb	1.786859227	5.04421329	9.03E-06
Ier5l	1.784665857	23.37025481	4.26E-24
Tle2	1.772966357	3.445438162	0.00035856
Aard	1.760322528	11.87698032	1.33E-12
Kcnj12	1.758643078	4.904541505	1.25E-05
Gcgr	1.758422243	5.454147166	3.51E-06
Gm44758	1.75659296	9.360735721	4.36E-10
Nfix	1.750260867	4.903843437	1.25E-05
Zbtb7c	1.747125756	6.128691872	7.44E-07
Mecom	1.73620121	4.4656746	3.42E-05
Pim1	1.736052586	26.22575886	5.95E-27
2610035D17Rik	1.735685513	5.74082822	1.82E-06
Gm44	1.735137896	3.312771912	0.000486663
Gm26885	1.730652071	2.380603601	0.004162904
Llgl2	1.720742366	20.67354705	2.12E-21
Slc15a1	1.715154052	10.1868628	6.50E-11
Helz2	1.71232535	13.34967369	4.47E-14
Calcoco2	1.70607363	7.805603582	1.56E-08
2810459M11Rik	1.70353843	16.54728484	2.84E-17
Msrb3	1.697657531	10.18352083	6.55E-11
Thsd4	1.697522795	6.857393176	1.39E-07
Dsc2	1.696015083	13.44184562	3.62E-14
Nanos3	1.69361685	2.92236002	0.001195749
Pygo1	1.693102403	15.50768983	3.11E-16
Tgm2	1.6905671	7.737521666	1.83E-08
Zfp827	1.688459209	6.077776194	8.36E-07
Cuedc1	1.686194867	17.69247791	2.03E-18
Kit	1.683375655	21.08250128	8.27E-22
Pmepa1	1.680751062	3.98142015	0.000104371
Hoxaas3	1.671292699	4.151048581	7.06E-05
Kctd1	1.669818752	13.18053114	6.60E-14
P2rx3	1.664541086	6.627937748	2.36E-07
Irx2	1.661355905	8.000982255	9.98E-09
Aes	1.652633114	17.59380692	2.55E-18
Akr1c13	1.651789384	3.587584849	0.000258473
Dsp	1.636864621	25.77328892	1.69E-26
Tmem150c	1.635350312	3.367834358	0.000428712
Tspyl4	1.633494838	27.22080842	6.01E-28
Stac3	1.632624055	2.668119848	0.002147238
Cyp1b1	1.627338591	8.633691856	2.32E-09
Dlx4	1.624670905	2.485204631	0.003271865
Heg1	1.623019048	9.129203422	7.43E-10
Foxn4	1.617614659	14.39112757	4.06E-15
Pmp22	1.617111257	5.405028919	3.94E-06
1700001O22Rik	1.613580813	4.101129353	7.92E-05
Ndnf	1.61026538	2.861034525	0.0013771
Gm26562	1.609997964	6.395020858	4.03E-07
Gpr20	1.605935473	2.539003028	0.00289066
Tha1	1.601900958	3.940897528	0.000114578
Pgbd5	1.600499781	12.01128277	9.74E-13
Dnm1	1.599973972	10.19088485	6.44E-11
Dmrt3	1.59285818	3.369735976	0.000426839
Olfml2b	1.589486831	4.729535127	1.86E-05
Muc1	1.587148564	7.005748608	9.87E-08
3300002P13Rik	1.586000317	2.172021485	0.006729434
Glrb	1.584430406	4.055340063	8.80E-05
Pcdhga9	1.580887297	3.893135382	0.000127898
Apob	1.579120057	7.038332453	9.16E-08
Plce1	1.562312128	9.041566507	9.09E-10
Oprd1	1.560781108	4.539721738	2.89E-05
Abca3	1.558281455	34.34592069	4.51E-35
Letmd1	1.554011462	21.00846517	9.81E-22
Stk32a	1.552135614	10.8605729	1.38E-11
Gm37195	1.550104963	3.399315207	0.000398735
6430548M08Rik	1.54952896	2.559798166	0.002755509
Ddit3	1.543901309	10.98475249	1.04E-11
Slit2	1.541525613	4.63419357	2.32E-05
Col13a1	1.540328738	6.70300506	1.98E-07
Ak7	1.537650871	5.295360339	5.07E-06
Vash1	1.535742342	14.79570768	1.60E-15
A330009N23Rik	1.535445535	2.856641458	0.001391101
Gm37074	1.534933877	2.557696254	0.002768878
Casp8	1.530587084	7.778185504	1.67E-08
Catsperz	1.528986748	3.223496351	0.000597728
Dmrt1	1.524584849	18.02833529	9.37E-19
Ppp3cc	1.515562214	9.829171451	1.48E-10
Onecut1	1.509793819	2.316212705	0.004828223
Gm15513	1.5069449	5.296463459	5.05E-06
Mdk	1.505076934	66.65237638	2.23E-67
Cbfa2t3	1.503597181	2.444276513	0.003595204
Agpat3	1.496772325	9.037784148	9.17E-10
Lrrk1	1.494198513	11.0808181	8.30E-12
Adcy1	1.492699921	22.15457279	7.01E-23
Themis2	1.491742581	11.83269655	1.47E-12
Baz1a	1.483488284	25.36476604	4.32E-26
Parva	1.482500157	9.433383401	3.69E-10
Prph	1.480266133	9.425939871	3.75E-10
Cntfr	1.476524098	9.178743993	6.63E-10
Otulinl	1.473057367	2.429646856	0.003718375
Ubap1l	1.472294339	7.338209186	4.59E-08
Piwil4	1.471942923	3.02905529	0.000935287
Tdrd7	1.471159869	2.555111011	0.002785409
Nrp1	1.469190357	6.155590968	6.99E-07
Pcdhga8	1.467769684	3.681265217	0.000208322
Gm42547	1.46006287	13.80965649	1.55E-14
Timp2	1.454004198	8.268311051	5.39E-09
Srcin1	1.45337953	23.55740529	2.77E-24
Flrt3	1.448089149	21.54889917	2.83E-22
Cdh6	1.433683769	8.393550697	4.04E-09
Pbx2	1.433308711	32.71696877	1.92E-33
Lrrc75a	1.431146462	11.02559072	9.43E-12
Gpr157	1.429937968	12.46998085	3.39E-13
Thnsl2	1.429889229	3.133843417	0.000734779
Gm43305	1.429321153	12.4000001	3.98E-13
Lonrf2	1.428696275	9.263959605	5.45E-10
Folr2	1.422774109	3.454453773	0.000351193
Tmem181b-ps	1.422076411	32.77037331	1.70E-33
Cpn1	1.419637936	6.943465369	1.14E-07
Gm49089	1.418172058	3.130549053	0.000740374
Gm11611	1.410549781	12.1837827	6.55E-13
Pcdhgb2	1.409216833	2.822685042	0.001504232
Cacng6	1.407116108	5.782371327	1.65E-06
Erf	1.403331707	30.33095748	4.67E-31
Pcdhga4	1.403244452	3.855727862	0.000139403
Insyn1	1.40093622	4.116221901	7.65E-05
Casq1	1.39348085	2.566553054	0.002712982
Plk3	1.385827824	45.03866553	9.15E-46
Mobp	1.383082809	2.224792722	0.005959465
B3gat1	1.376622811	3.501782697	0.000314932
Steap3	1.374548789	34.53091302	2.95E-35
Gm10643	1.37440876	2.277711148	0.005275806
Glis2	1.370956725	20.70928725	1.95E-21
Chadl	1.367491118	2.433680157	0.003684002
Tet2	1.367419839	5.662652337	2.17E-06
Clcn5	1.364072061	22.89707406	1.27E-23
Mpped1	1.36156253	7.440066243	3.63E-08
Prtg	1.361199772	17.84254023	1.44E-18
Ntm	1.357865477	4.338709298	4.58E-05
Halr1	1.355026992	10.24707213	5.66E-11
Mras	1.349851312	2.731719679	0.001854728
Ankrd44	1.349218458	5.768948237	1.70E-06
Arhgef10	1.346443115	11.79364329	1.61E-12
Tmem37	1.342130929	5.518588218	3.03E-06
Kcnj10	1.341689063	4.968745136	1.07E-05
Bhlha15	1.337707302	5.265964841	5.42E-06
Scube3	1.337291095	9.946249391	1.13E-10
Gm42031	1.336228628	3.548138164	0.000283049
Ypel2	1.334660311	15.80755357	1.56E-16
Rbks	1.333667945	4.393035886	4.05E-05
Sema3e	1.330767265	21.57568309	2.66E-22
Plxna2	1.327979781	14.52709782	2.97E-15
Ski	1.326047029	40.91005966	1.23E-41
Tfap2c	1.321785862	5.686813354	2.06E-06
Nab2	1.321574251	3.734621141	0.000184238
Ntrk2	1.319618345	9.08201735	8.28E-10
Prkch	1.316141254	7.930673582	1.17E-08
Gal3st4	1.314893454	2.87268494	0.001340649
Fbn2	1.312519231	10.52290481	3.00E-11
Rnf112	1.311195826	4.714536068	1.93E-05
Msx2	1.310215653	4.216813018	6.07E-05
Tent5a	1.309006885	7.035520593	9.21E-08
Shank2	1.30865445	6.129337399	7.42E-07
Scg5	1.306499477	2.013228347	0.009699998
Tgfb1i1	1.302359232	6.585445093	2.60E-07
Pcdh19	1.30126317	2.816520499	0.001525736
Ntrk1	1.300780256	4.448260993	3.56E-05
Lefty1	1.299925125	4.645530173	2.26E-05
Kank4	1.298255848	4.823171547	1.50E-05
Porcn	1.295261468	13.33321678	4.64E-14
Dnaja4	1.2888748	7.797846958	1.59E-08
Gm49463	1.28845065	4.028492021	9.37E-05
Fam160a1	1.286293221	4.732658093	1.85E-05
Rab37	1.285464665	2.950313424	0.001121209
Camk1	1.284152047	11.16547096	6.83E-12
Epb41l1	1.280267	10.62586606	2.37E-11
Smad6	1.279930756	4.325464037	4.73E-05
Boc	1.276185968	10.13883423	7.26E-11
Clec11a	1.275718132	4.004529075	9.90E-05
Zfp618	1.275691877	13.05898346	8.73E-14
Gm20425	1.274986152	2.716201384	0.0019222
Art1	1.274805987	2.324537939	0.004736549
Afap1	1.271121857	8.588561427	2.58E-09
H2-Q2	1.269407919	5.107156869	7.81E-06
5-Sep	1.266611762	4.423682694	3.77E-05
Aldh1l2	1.264559913	4.245845674	5.68E-05
Zmym3	1.264381405	10.6704564	2.14E-11
Ksr1	1.263878322	8.833930491	1.47E-09
Map3k13	1.263618083	7.357752931	4.39E-08
Chsy1	1.26242417	39.04599474	9.00E-40
Itga3	1.261005963	5.98193072	1.04E-06
Pibf1	1.259946623	6.941175503	1.15E-07
Mmp28	1.259014002	2.644972911	0.002264786
Batf3	1.257421193	2.865715986	0.001362335
Cyp46a1	1.256580631	5.03101185	9.31E-06
Fam219a	1.256510757	4.523523543	3.00E-05
Alpk3	1.255123506	2.683516116	0.002072449
Gm48550	1.254844242	5.368159358	4.28E-06
Fkbp14	1.25081489	6.467545295	3.41E-07
Prrx2	1.249030719	2.842060782	0.001438597
Reep1	1.24826129	15.08624948	8.20E-16
Hacd4	1.247640566	5.594933954	2.54E-06
Il4ra	1.247199704	3.007803631	0.000982192
Hspa12b	1.246892785	2.116813915	0.007641631
Scn2b	1.242162199	9.254484433	5.57E-10
Ano1	1.239353929	3.149327745	0.000709042
Rbms1	1.23779891	37.35529895	4.41E-38
Susd5	1.237636165	5.388798877	4.09E-06
Nlrp5-ps	1.237187298	3.320623896	0.000477943
Pcdhga5	1.236744304	4.704445946	1.97E-05
Rcan2	1.233704912	2.573821006	0.002667958
Elf4	1.22876071	4.513896732	3.06E-05
Anks6	1.227610925	3.512023304	0.000307593
Lmx1b	1.226340921	2.009597829	0.009781426
Jdp2	1.224955728	5.716283212	1.92E-06
Pax6	1.215307844	14.56191832	2.74E-15
Nol4l	1.211913694	4.348476703	4.48E-05
Caskin1	1.211294823	10.1505856	7.07E-11
Slc41a3	1.209001604	3.997268466	0.000100631
Nup62cl	1.2086229	3.709306071	0.000195296
Cldn9	1.207117188	2.463964827	0.003435858
Fzd4	1.205507575	11.08328729	8.25E-12
Il10rb	1.203785204	4.520453115	3.02E-05
Pcdhgb4	1.203322087	2.637889734	0.002302026
Actn3	1.203155137	9.005090256	9.88E-10
Dok4	1.202917066	3.651416158	0.000223143
Hes5	1.202594066	3.561626537	0.000274393
Fam81a	1.201648133	6.386787829	4.10E-07
Fndc5	1.200600385	6.36214252	4.34E-07
Sccpdh	1.199254094	13.50237565	3.15E-14
Ccdc171	1.197310455	4.416691898	3.83E-05
Dusp5	1.195948261	4.858410345	1.39E-05
Anxa3	1.195547528	2.899029629	0.001261741
Kynu	1.194680171	3.070864502	0.000849445
Hmgn3	1.192724435	7.16601034	6.82E-08
Magee1	1.192505619	8.611911313	2.44E-09
Phactr2	1.188143906	11.94543904	1.13E-12
Nxpe4	1.187967544	3.640828268	0.00022865
Serpinh1	1.186395849	18.81133389	1.54E-19
Chrm4	1.184743585	3.89945117	0.000126052
Gpr153	1.184129938	7.315773245	4.83E-08
Slc23a4	1.183087116	2.656818985	0.002203845
Zkscan16	1.182307589	3.204445939	0.000624531
Mafa	1.181088126	3.866715206	0.00013592
Pcdhga10	1.179925091	2.76385638	0.001722438
Gm3248	1.17730239	2.402749054	0.003955951
Cxcl14	1.175230547	2.924615097	0.001189556
Mpped2	1.174080873	5.658505329	2.20E-06
Abca5	1.169419213	11.00726191	9.83E-12
Sh3bp5	1.169330777	4.642213609	2.28E-05
Itpr3	1.164442752	18.26124087	5.48E-19
9530082P21Rik	1.163030533	3.702652383	0.000198311
Jak2	1.162217516	10.53142139	2.94E-11
Lrrc9	1.162215018	6.290823453	5.12E-07
Mlkl	1.161101158	2.63402467	0.002322605
Ino80dos	1.159092207	2.962918851	0.001089134
Enpp5	1.155629715	6.327815021	4.70E-07
Gfra4	1.155499414	3.757323885	0.000174854
Mymx	1.152994292	2.921999591	0.001196742
Aldh3a2	1.150632222	20.17687132	6.65E-21
Nxph3	1.150162936	2.653411169	0.002221206
Rab43	1.149960599	2.428315817	0.003729788
Pde10a	1.149444373	2.270228421	0.005367494
Tppp3	1.145684773	3.357137062	0.000439403
Hid1	1.14439438	3.992191165	0.000101814
Dusp14	1.142815607	7.927877014	1.18E-08
Tnfsfm13	1.14105485	3.297154278	0.000504482
Sipa1	1.13932973	21.60171329	2.50E-22
Fhl4	1.137772042	2.312163928	0.004873445
H2-Q5	1.136906109	4.414978226	3.85E-05
Copz2	1.135931391	3.720784849	0.000190202
Nupr1	1.135339544	2.849193151	0.001415164
Plekhm2	1.134981533	6.829526289	1.48E-07
Irak4	1.134722466	3.890448149	0.000128692
Kif13b	1.134594583	11.92555533	1.19E-12
Chrna4	1.134411274	4.161105363	6.90E-05
Zc3h6	1.133827815	2.25847775	0.005514705
Agbl3	1.131424559	3.699217575	0.000199886
Pcdhga3	1.130724197	2.254943278	0.005559769
Tradd	1.122689834	2.970000573	0.001071518
Smpd3	1.119512365	3.768645279	0.000170355
Grin2d	1.119151208	5.218224916	6.05E-06
Phf19	1.11839561	2.641963493	0.002280534
Rfx4	1.118152242	2.500215872	0.003160706
Mb21d1	1.117241011	3.523577515	0.000299518
Smyd2	1.115763681	13.22453281	5.96E-14
Gprc5a	1.114043987	3.737335514	0.00018309
Slc4a3	1.111382273	13.07389198	8.44E-14
Cntln	1.110544771	2.857447144	0.001388522
Mindy2	1.109661054	6.350849594	4.46E-07
Baz2b	1.107485058	11.26819138	5.39E-12
Zfp800	1.102958465	5.654174308	2.22E-06
Stat4	1.102763595	6.082290097	8.27E-07
Atg10	1.102263148	3.385492719	0.00041163
Rnf165	1.101542965	5.211555504	6.14E-06
Gfap	1.098750877	2.611017173	0.002448966
Evi5l	1.097909173	6.627264529	2.36E-07
Gm48898	1.096550403	2.542553055	0.002867127
Dbndd1	1.095844426	4.777951119	1.67E-05
Gpm6a	1.094622771	5.866482724	1.36E-06
Enpp4	1.091032894	9.932696784	1.17E-10
Col11a1	1.089144882	4.208499318	6.19E-05
Gm42427	1.087515294	12.67287963	2.12E-13
Gm48306	1.085893988	2.845068759	0.001428668
Map2k6	1.085739733	9.08801393	8.17E-10
Ttc39a	1.083344555	4.752442858	1.77E-05
Tmtc4	1.078753273	9.956710071	1.10E-10
Mef2b	1.078216918	4.939977042	1.15E-05
Stat5b	1.075599301	10.57256909	2.68E-11
AI413582	1.073772429	2.777400005	0.001669552
Gm18562	1.071218945	2.648113343	0.002248468
Aifm2	1.070830809	3.92976749	0.000117553
Xylt1	1.068235686	12.96420385	1.09E-13
Skida1	1.06815118	3.542585888	0.000286691
Col2a1	1.061231084	8.501969179	3.15E-09
Gbx2	1.060741842	11.26857791	5.39E-12
Wdr81	1.060622193	8.423259548	3.77E-09
Plekhb1	1.059687348	10.06003358	8.71E-11
Abhd3	1.059404551	2.712885475	0.001936933
Sp8	1.058224681	3.790185642	0.000162112
H2-Q7	1.05758469	5.732505362	1.85E-06
Fgfr3	1.055781145	2.198082639	0.006337491
Mir22hg	1.054923169	3.95787692	0.000110185
Lfng	1.054847248	2.508929918	0.003097919
Grrp1	1.050276241	2.308023145	0.004920133
Lgals9	1.049802389	3.51959995	0.000302273
Sdr39u1	1.049648816	3.267616022	0.000539988
Arsb	1.049016289	2.911916756	0.001224851
Tmem181a	1.04804682	12.4183778	3.82E-13
Scarf2	1.038856114	2.012103918	0.009725145
Card10	1.03871936	11.82183513	1.51E-12
Ppp1r18	1.038704534	13.70624285	1.97E-14
Gys1	1.037187356	15.04369892	9.04E-16
Gdpd1	1.036840553	7.147396399	7.12E-08
Iqsec2	1.031165584	3.844766824	0.000142966
Eva1b	1.028235663	3.182523174	0.000656866
Ulk2	1.027540026	11.53244539	2.93E-12
Olfr648	1.026767559	5.346036464	4.51E-06
Rcsd1	1.02430396	3.40251188	0.000395811
Nphp4	1.022571675	6.552152536	2.80E-07
Slc22a21	1.022420215	4.304123815	4.96E-05
Plin2	1.020354776	7.655720952	2.21E-08
Metrn	1.020297245	7.497533593	3.18E-08
Shtn1	1.017153978	13.95352859	1.11E-14
Rps8-ps3	1.014315897	2.536854668	0.002904995
Ppm1e	1.01141284	4.382029113	4.15E-05
Tlcd2	1.011220384	5.440640739	3.63E-06
Grhl3	1.010823306	6.440376936	3.63E-07
Zfp362	1.009844562	10.75122306	1.77E-11
Kctd7	1.009047936	3.78938057	0.000162412
Nol3	1.007067422	4.463845148	3.44E-05
Chd3	1.006407196	6.588636966	2.58E-07
Ankrd45	1.006336271	4.768480432	1.70E-05
Zhx3	1.005481262	4.464590108	3.43E-05
Pld2	1.00531064	3.405794623	0.000392831
B3galnt1	1.002973141	7.532195993	2.94E-08
Med14	1.002946856	18.07368175	8.44E-19
Tmem9b	1.002192069	12.53900068	2.89E-13
Efnb3	1.001276355	4.845325771	1.43E-05
Auts2	-1.000341624	10.71413685	1.93E-11
Slc20a1	-1.000637463	30.98562303	1.03E-31
Slc16a3	-1.005164804	2.635855999	0.002312832
Slc39a4	-1.007573627	2.576270544	0.002652952
Gm19792	-1.008822478	9.470029873	3.39E-10
Arl4a	-1.011863912	22.23403117	5.83E-23
Abcd4	-1.015391816	17.4467327	3.57E-18
Ldha	-1.015690937	4.327289458	4.71E-05
Socs2	-1.015697814	32.81302617	1.54E-33
Spn	-1.018715937	3.59589284	0.000253575
Spry2	-1.018749313	10.20297486	6.27E-11
Sdr42e1	-1.02100168	2.163516277	0.006862522
Gm43803	-1.028093143	5.497057718	3.18E-06
Dnajc6	-1.028749061	2.352511765	0.004441076
Prr5	-1.031657154	10.4851699	3.27E-11
Htra1	-1.032567988	2.409840344	0.003891882
Chst1	-1.035353261	4.098371055	7.97E-05
Blnk	-1.037968454	2.932551396	0.001168015
Urah	-1.038656192	4.098039948	7.98E-05
Bag3	-1.040004683	12.63186133	2.33E-13
Arhgap45	-1.043705496	4.774684252	1.68E-05
Slc39a8	-1.04755811	5.320360787	4.78E-06
Tmem266	-1.047735061	2.510311632	0.003088079
Msn	-1.048362097	30.83976103	1.45E-31
Olfr943	-1.053392191	5.033676664	9.25E-06
Zfp365	-1.059003628	7.906343177	1.24E-08
Pde4d	-1.060053045	8.203466162	6.26E-09
Etv5	-1.063652788	6.148258622	7.11E-07
Trim36	-1.06424034	5.865090262	1.36E-06
Kif21a	-1.065627347	17.6340002	2.32E-18
Fbxl17	-1.070340061	6.565765946	2.72E-07
Myrf	-1.073030103	25.1567146	6.97E-26
Slc7a3	-1.078933882	10.32083246	4.78E-11
Lrrc2	-1.079497411	2.645835687	0.002260291
Igsf9	-1.082561295	23.59910387	2.52E-24
Cnga3	-1.083565039	6.270783638	5.36E-07
Emb	-1.089474517	8.224065824	5.97E-09
Nr1d1	-1.090600498	5.751018044	1.77E-06
Sdc4	-1.093408815	11.82817678	1.49E-12
Tstd1	-1.09391836	7.155241372	6.99E-08
Trib1	-1.094237466	23.30337437	4.97E-24
Abcg1	-1.09579934	3.268219802	0.000539238
Epha1	-1.099399895	4.169687989	6.77E-05
Cbs	-1.099951087	3.485574129	0.000326908
Foxo1	-1.10166802	24.65140306	2.23E-25
Trim12c	-1.101854862	6.333444728	4.64E-07
Rasgrp2	-1.102255789	5.983208013	1.04E-06
Myh3	-1.10347368	2.760084453	0.001737463
Alcam	-1.105761276	2.407489188	0.003913009
Pfkfb3	-1.107032733	8.237305043	5.79E-09
Slc40a1	-1.10965211	2.063560168	0.00863853
Serinc5	-1.110347293	5.71065925	1.95E-06
Bcor	-1.112370221	10.55023469	2.82E-11
2610035F20Rik	-1.114533515	2.149197045	0.007092559
Gm32846	-1.115242852	2.182634694	0.006566974
Nsg2	-1.117581856	6.006057045	9.86E-07
Bst2	-1.122595189	9.48285073	3.29E-10
Rassf6	-1.131426897	2.919677051	0.001203159
Prickle1	-1.137508121	4.647328439	2.25E-05
Fam129b	-1.137796804	12.74964131	1.78E-13
Hopx	-1.138835772	2.74054595	0.001817415
Optn	-1.144474194	13.23059847	5.88E-14
St6gal2	-1.14476893	6.743496456	1.81E-07
Gm37310	-1.146136469	3.199389572	0.000631845
Stx3	-1.146245294	12.01370862	9.69E-13
Mup6	-1.15841367	5.679581006	2.09E-06
Fam19a4	-1.160178234	5.428800016	3.73E-06
Ltb4r2	-1.162884	3.984198499	0.000103705
Prcd	-1.163518382	2.368094249	0.004284555
Slc1a3	-1.164726129	11.79735383	1.59E-12
Cd59b	-1.16526039	4.956432345	1.11E-05
Utf1	-1.167708619	7.167598609	6.80E-08
Gm43558	-1.176583532	4.846348422	1.42E-05
Tubb4a	-1.180459688	5.412117395	3.87E-06
Ptger4	-1.180580631	4.956998299	1.10E-05
Cdh4	-1.183460382	2.023441584	0.009474546
Spic	-1.187366407	4.697486219	2.01E-05
Pvt1	-1.192935301	8.748124979	1.79E-09
Mfap3l	-1.193760982	11.59339568	2.55E-12
Gm46332	-1.197669328	5.372965245	4.24E-06
Fosl1	-1.199121675	2.000225898	0.0099948
Ndrg1	-1.203670967	14.48949875	3.24E-15
Enox1	-1.207322522	14.81139789	1.54E-15
Adam19	-1.207889096	18.08149062	8.29E-19
Prrg4	-1.209783688	16.41102034	3.88E-17
Dapk1	-1.210590224	44.39220064	4.05E-45
Tcte2	-1.214801976	3.937039523	0.000115601
Trp53i11	-1.227851479	16.20732379	6.20E-17
Ddx58	-1.228043951	7.665828207	2.16E-08
Ltb4r1	-1.233718945	2.813277096	0.001537174
Eef2k	-1.237250164	4.28105471	5.24E-05
Tle4	-1.238760804	62.67444903	2.12E-63
Rerg	-1.239380689	3.502745268	0.000314235
Itm2a	-1.239865817	20.80745754	1.56E-21
Pla2g10	-1.243050307	3.336178794	0.000461128
Kndc1	-1.243493757	12.92112916	1.20E-13
Platr7	-1.244006422	2.632683446	0.002329789
Arl4c	-1.249521389	8.404988098	3.94E-09
Spon1	-1.259699348	6.751861957	1.77E-07
Fam163b	-1.263457903	4.166331404	6.82E-05
Bend3	-1.267628621	49.72648972	1.88E-50
Timp3	-1.268980105	5.76921425	1.70E-06
Gpc4	-1.269443216	13.97790961	1.05E-14
Ar	-1.269644702	3.536422415	0.000290789
Zfp819	-1.270393719	4.90067592	1.26E-05
Gcnt2	-1.276655232	8.460080839	3.47E-09
Tspan5	-1.277863021	20.85775721	1.39E-21
Rxrg	-1.289376893	12.67268233	2.12E-13
Prr15l	-1.298768086	3.578849776	0.000263724
Zfp608	-1.302618055	11.74488713	1.80E-12
Dnmt3l	-1.307021629	2.308548725	0.004914182
Rab25	-1.316100523	2.174134103	0.006696778
Bhlhe41	-1.31873328	3.212400784	0.000613196
Clnk	-1.323436676	2.874753625	0.001334278
Eomes	-1.324109099	5.415830662	3.84E-06
Psors1c2	-1.330544909	3.79335227	0.000160934
Usp28	-1.335998925	34.19146772	6.43E-35
Rbpms2	-1.339513894	34.52433252	2.99E-35
Olfr985	-1.340685212	2.242807923	0.005717314
1190005I06Rik	-1.341465574	5.415917491	3.84E-06
4930566F21Rik	-1.342381213	2.071470143	0.008482617
Foxb1	-1.347254887	3.034731134	0.000923143
Galnt3	-1.348316665	3.506873948	0.000311262
Ildr1	-1.350924156	11.06098462	8.69E-12
Dll3	-1.362029489	8.401496455	3.97E-09
Tor3a	-1.363084655	10.29128686	5.11E-11
Hck	-1.367259856	6.766596947	1.71E-07
Smagp	-1.369202442	9.823698464	1.50E-10
Plaur	-1.372556325	3.386116452	0.000411039
Kcnh6	-1.373240963	11.45031583	3.55E-12
Msrb2	-1.375500659	6.117157476	7.64E-07
Prr5l	-1.379340946	6.288439055	5.15E-07
Enc1	-1.384875737	24.29449197	5.08E-25
Unc5b	-1.385810826	35.60422465	2.49E-36
Apela	-1.394775416	15.02343529	9.47E-16
Trp73	-1.406795183	9.930473553	1.17E-10
Kctd12b	-1.409454832	2.508303088	0.003102394
Rbbp8nl	-1.420183554	3.382747092	0.000414241
Tmprss11d	-1.42136455	11.4990368	3.17E-12
Spta1	-1.427064267	13.00660196	9.85E-14
Krt17	-1.427671219	2.187231083	0.006497839
Neurod1	-1.427925009	9.886061231	1.30E-10
Pdzd4	-1.431436299	35.95527021	1.11E-36
Pcdh18	-1.434624524	3.635124286	0.000231673
Mfap4	-1.449563734	7.162344048	6.88E-08
Hes6	-1.44976287	61.45525125	3.51E-62
Ccdc194	-1.451290181	12.62407048	2.38E-13
Zp3	-1.456035175	2.937553573	0.00115464
Jph4	-1.464729453	7.876206225	1.33E-08
Slc27a2	-1.467356187	8.375579009	4.21E-09
Fam169b	-1.469631744	5.289047968	5.14E-06
Pmaip1	-1.471810209	11.82042986	1.51E-12
Tnfsf11	-1.473573756	8.230149216	5.89E-09
Sgk1	-1.480007433	18.54459425	2.85E-19
Tmem100	-1.482587355	4.602130942	2.50E-05
Irak3	-1.497417251	20.89703615	1.27E-21
Kcns3	-1.502881021	10.96615667	1.08E-11
Tdgf1	-1.503032988	3.917613199	0.000120889
Mgat4e	-1.524657615	2.587733319	0.002583846
Fam196b	-1.528170331	15.14505739	7.16E-16
Tmem154	-1.528468054	5.68092489	2.08E-06
5031415H12Rik	-1.537728809	3.190615014	0.000644741
Pcdh1	-1.537945214	25.45427814	3.51E-26
Ramp2	-1.538278972	8.62166725	2.39E-09
Tdgf1-ps1	-1.543955017	5.750689438	1.78E-06
Sfrp4	-1.552655423	9.134810891	7.33E-10
4930526L06Rik	-1.552743423	10.8629823	1.37E-11
Dpys	-1.555654832	3.499388776	0.000316673
Kcnj3	-1.557219137	5.323428181	4.75E-06
Map7d3	-1.569203283	17.08343859	8.25E-18
Sptb	-1.570583675	20.3162733	4.83E-21
Irgm1	-1.579704159	4.60475504	2.48E-05
Fgf4	-1.582710959	9.983234156	1.04E-10
Calcr	-1.589898087	9.645679897	2.26E-10
Tnfrsf8	-1.604956743	2.746514278	0.00179261
Acss1	-1.610818147	8.262830249	5.46E-09
Itga1	-1.614247902	7.765817845	1.71E-08
Gm49432	-1.614651037	2.293507718	0.005087358
Trh	-1.627811377	7.009450056	9.78E-08
Gm16136	-1.638081258	3.19236302	0.000642151
Sema6a	-1.648296615	13.35066978	4.46E-14
Pou4f3	-1.656811023	3.605617777	0.00024796
Grhl2	-1.661840462	5.978190967	1.05E-06
Mpig6b	-1.679146283	2.965004616	0.001083915
Exoc3l	-1.699137122	8.429847135	3.72E-09
Cdh9	-1.702554423	3.875486003	0.000133203
1700097N02Rik	-1.709511773	3.801410647	0.000157975
Ier5	-1.7302284	35.74918028	1.78E-36
Magel2	-1.757155278	6.923325749	1.19E-07
Elfn1	-1.77828701	5.277504119	5.28E-06
Mcf2	-1.794852379	19.52341775	3.00E-20
Lbh	-1.814276781	22.28199794	5.22E-23
Pou3f1	-1.820672626	13.90026574	1.26E-14
Mip	-1.8500917	5.03649103	9.19E-06
Tdh	-1.852654065	11.37360809	4.23E-12
Apol6	-1.853170018	3.224577878	0.000596241
Gm5380	-1.872311814	7.58014719	2.63E-08
Vax2os	-1.887718859	3.301965226	0.000498924
Pak6	-1.90093315	7.774667699	1.68E-08
Cass4	-1.909296561	30.552756	2.80E-31
Tgm3	-1.92007461	6.983243782	1.04E-07
Zfp36l2	-1.95102139	62.34712379	4.50E-63
Gm39090	-1.953257129	2.490611356	0.003231385
Gbp4	-1.987539633	4.492897476	3.21E-05
Zfp459	-2.001863412	12.59298141	2.55E-13
Dmkn	-2.003214283	2.986843068	0.001030759
Car14	-2.006248515	47.79701697	1.60E-48
Platr10	-2.02023738	25.39589025	4.02E-26
Myb	-2.031478242	38.21141112	6.15E-39
Cldn5	-2.04199238	7.762725961	1.73E-08
Fgf15	-2.049758545	12.62493302	2.37E-13
Car4	-2.058581618	7.121980347	7.55E-08
Lef1	-2.083651895	9.92918285	1.18E-10
Aadat	-2.085068223	4.15756869	6.96E-05
Nlrc4	-2.099769247	25.682739	2.08E-26
Foxi3	-2.107050879	19.57309018	2.67E-20
Btla	-2.112091475	7.580270363	2.63E-08
Thy1	-2.12031114	9.695807467	2.01E-10
Cbr3	-2.20070298	12.11743442	7.63E-13
Irs4	-2.222060548	9.744965109	1.80E-10
Slc17a9	-2.229792762	6.164370779	6.85E-07
Sez6	-2.239914868	6.477300437	3.33E-07
Atp6v1c2	-2.244370949	2.841543053	0.001440313
Pirt	-2.259623873	8.197944046	6.34E-09
Bcl11a	-2.259949829	19.92036585	1.20E-20
Pim2	-2.279368977	16.42204251	3.78E-17
T	-2.279422334	4.981937785	1.04E-05
Pax8	-2.28078739	5.625302995	2.37E-06
Podxl	-2.289536892	10.8929607	1.28E-11
Apln	-2.347397534	19.67950287	2.09E-20
Atp6v0a4	-2.356266476	10.52013012	3.02E-11
Mycn	-2.357769402	65.2023643	6.28E-66
Glod5	-2.396095787	2.9273737	0.001182024
Rsad2	-2.497867189	2.700613436	0.001992446
Dnmt3b	-2.520062037	52.3763496	4.20E-53
Cdhr1	-2.527686145	32.10233979	7.90E-33
Sphkap	-2.882083464	10.65516901	2.21E-11
Gm40457	-2.932651975	20.09336185	8.07E-21
Kcng3	-2.978555604	12.05383197	8.83E-13
Slc35d3	-2.989853561	26.06124405	8.68E-27
Cyp2j13	-3.174860707	9.198587742	6.33E-10
Grm6	-3.392187283	13.7091086	1.95E-14
Gm12688	-3.401077949	26.858252	1.39E-27
Ctxn3	-3.501073479	3.833322503	0.000146784
Vrtn	-3.50759687	30.00998338	9.77E-31
Otx2	-3.514765448	15.29600053	5.06E-16
Enpp2	-3.554969939	17.85457662	1.40E-18
Fst	-3.76619801	27.67887614	2.09E-28
Fgf5	-4.040860204	33.25118923	5.61E-34
Foxd3	-4.589795072	75.43635722	3.66E-76
